# Upregulation of the lncRNA *XACT* sustains pluripotency, blocks lineage specification, and drives germ cell tumor-like transcriptional programs in human pluripotent stem cells

**DOI:** 10.1101/2025.10.02.679492

**Authors:** Kenji Izumi, Nami Motosugi, Akiko Sugiyama, Natsumi Kurosaki, Yumi Iida, Misaki Higashiseto, Keiko Yokoyama, Ayumi Sasaki, Atsushi Izumi, Tohru Kiumra, Mitsutoshi Yamada, Akihiro Umezawa, Hidenori Akutsu, Hitoshi Ishimoto, Natsuhiko Kumasaka, Atsushi Fukuda

**Affiliations:** Department of Molecular Life Sciences, Division of Basic Medical Science and Molecular Medicine, Tokai University School of Medicine, Isehara, Kanagawa, Japan; Department of Obstetrics and Gynecology, Tokai University School of Medicine, Isehara, Japan; Department of Life Science Support, Research Innovation Center, University Hospitals Sector, Tokai University, Isehara, Kanagawa, Japan; Laboratory of Stem Cell Biology, Department of Biosciences, Kitasato University School of Science, Kanagawa, Japan; Department of Obstetrics and Gynecology, Keio University School of Medicine, Tokyo, Japan; Center for Regenerative Medicine, National Center for Child Health and Development, Tokyo, Japan; The Institute of Medical Sciences, University of Tokyo, Tokyo, Japan; The Institute of Medical Sciences, Tokai University, Isehara, Kanagawa, Japan; Micro/Nano Technology Center, Tokai University, Hiratsuka, Kanagawa, Japan

## Abstract

Long noncoding RNAs (lncRNAs) represent a vast class of regulatory transcripts and are spatiotemporally controlled, yet only a few have been functionally implicated in human development. Here, we identify the X-linked lncRNA *XACT*, abundantly but transiently expressed during early human embryogenesis, as a critical regulator of pluripotency, lineage specification, and cancer-like states. In human pluripotent stem cells (hPSCs), *XACT* overexpression—but not depletion—sustains self-renewal without exogenous factors and prevents lineage commitment. Mechanistically, *XACT* upregulation drives hyper-elevation of the core pluripotency factors OCT4 and NANOG at the protein level by repressing their 3′ untranslated regions (UTRs). *XACT* overexpression confers context-dependent states: in standard hPSC medium it promotes a naïve-like program, whereas in the absence of exogenous factors it drives transcriptomic states resembling testicular germ cell tumors, linking misregulation of a developmentally restricted lncRNA to tumorigenic potential. In hPSC-based models of post-implantation development, *XACT* expression normally declines, whereas its sustained expression disrupts embryonic progression, while depletion has little effect. Finally, transcriptomic analysis of post-implantation human embryos showed that *XACT* levels correlate positively with pluripotency-associated gene networks. Together, these findings establish *XACT* as a potent, human-specific modulator of pluripotency and early embryogenesis, and suggest that its aberrant upregulation may underlie both developmental failure and germ cell tumorigenesis.
