## Supplementary material for "Upregulation of the lncRNA *XACT* sustains pluripotency, blocks lineage specification, and drives germ cell tumor-like transcriptional programs in human pluripotent stem cells": Table.S3

### Sheet: qPCR primer gRNA
GAPDH F		TTGTCAAGCTCATTTCCTGGTATG	qPCR syber
GAPDH R		TCCTCTTGTGCTCTTGCTGG
XACT F		TCCCTCCCAGCAATGAAGGAAAGA
XACT R		ATGGTGCAATGCCCACCAATAAGG
HAND1_qPCR-F		ATGGACGTGCTGGCCAAGGATG
HAND1_qPCR-R		TTAACTCCAGCCCAGACTTGC
GATA6_qPCR-F		GAGGGTGAACCCGTGTGCAATG
GATA6_qPCR-R		TGGAAGTTGGAGTCATGGGAATGG
TBXT-F		TGCTTCCCTGAGACCCAGTT
TBXT-R		GATCACTTCTTTCCTTTGCATCAAG
GAPDH		Hs00266705_g1	qPCR Taqman
NANOG(NANOG CDS)		Hs02387400_g1
NANOG 3'UTR		Hs04260366_g1
OCT4(OCT4 CDS)		Hs00999632_g1
OCT4 3'UTR		Hs04260367_gH
SOX2		Hs04234836_s1
OCT4_oligo dT PCR-F		CTGGGCTCTCCCATGCATTCAAACTGA	oligo dT
OCT4_oligo dT PCR-R		AAGCAGTGGTATCAACGCAGAGTAC
NANOG_oligo dT PCR-F		CCATGAACATGCAACCTGAAGACGTGTGA
NANOG _oligo dT PCR-R		AAGCAGTGGTATCAACGCAGAGTAC
gRNA1		GTTACAGGTCACTCACTGTGA	gRNA for CRISPRa XACT
gRNA2		GTGGCACTGAGGTCTAGATTC
