## Supplementary material for "Upregulation of the lncRNA *XACT* sustains pluripotency, blocks lineage specification, and drives germ cell tumor-like transcriptional programs in human pluripotent stem cells": Table.S4

### Sheet: Sheet1
Reagent or Resource	Source	Identifier
Antibodies
NANOG	abcam	Cat# ab109250
OCT-3/4	Santa Cruz	Cat# sc-5279
SOX2	R&D Systems, Inc.	Cat# AF2018
PAX6	Invitrogen™	Cat# ab195045
TBXT	abcam	Cat# ab209665
CDX2	R&D Systems, Inc.	Cat# ab157524
GATA6	R&D Systems, Inc.	Cat# AF1700
TBX6	R&D Systems, Inc.	Cat# AF4744
GAPDH	Cell Signaling Technology, Inc.	Cat# 2118
2nd antibody
Goat anti-rabbit AlexaFluor 488	Thermo Fisher Scientific	Cat# A-11034 RRID:AB_2576217
Goat anti-mouse AlexaFluor 633	Thermo Fisher Scientific	Cat# A-21052 RRID:AB_2535719
donkey anti-goat AlexaFluor 633	Thermo Fisher Scientific	Cat# A21082
donkey anti-goat AlexaFluor 488	Thermo Fisher Scientific	Cat# A32814
Goat anti-rabbit AlexaFluor 633	Thermo Fisher Scientific	Cat# A21071
HRP-conjugated Goat Anti-Mouse IgG	proteintech	Cat.# SA00001-1
HRP-conjugated Goat Anti-Rabbit IgG(H+L)	proteintech	Cat.# SA00001-2
HRP-conjugated Rabbit Anti-Goat IgG(H+L)	proteintech	Cat.# SA00001-4
Chemicals, peptides, and recombinant proteins
DAPI	Thermo Fisher Scientific	Cat# 62248
VECTASHIELD with DAPI	VECTOR LABORATORIES	Cat# H-1200
Prolong Glass Antifade Mountant	Thermo Fisher Scientific	Cat# P36982
StemFlex	Thermo Fisher Scientific	Cat# A3349401
Matrigel	Corning, Inc	Cat# 354277
Y-27632	StemCell Technologies, Inc.	Cat# ST-72308
DMEM-F12 medium	Thermo Fisher Scientific	Cat# 11320082
KOSR	Gibco™	Cat# 10828028
GIBCO GlutaMAX	Thermo Fisher Scientific	Cat# 35050061
MEM Non-Essential Amino Acids Solution (100X)	Gibco™	Cat# 11140050
SB431542	StemCell Technologies, Inc.	Cat# ST-72234
retinoic acid	StemCell Technologies, Inc.	Cat# R2625
Accutase	StemCell Technologies	Cat# ST-07920
iMatrix silk	Takara	Cat# 892021
Stem fit	REPROCELL Inc.	Cat# AK02N
bFGF	StemCell Technologies, Inc.	Cat# ST-78003.1
CHIR	Tocris	Cat# CHIR99021
PBS	NACALAI TESQUE, INC.	Cat# 14249-24
growth factor-reduced Matrigel	Corning, Inc	Cat# 354230
Trypan Blue	Invitrogen™	Cat# T10282
Cell Recovery Solution	Corning, Inc	Cat# 354253
32％PFA	Electron Microscopy Sciences	Cat# 15714-S
BSA	VWR	Cat# 97061-416
RNaseOUT™	Thermo Fisher Scientific	Cat# 10777019
Triton™ X-100	Sigma-Aldrich.	Cat# T8787
Formamide	NACALAI TESQUE, INC.	Cat# 09890-35
Tween®20	MP Biomedicals, LLC	Cat# 194841
glass pipet	Drummond	Cat# 1-000-1000
6well plate	Corning, Inc	Cat# 353046
12well plate	Corning, Inc	Cat# 353043
U bottom	Corning, Inc	Cat# 7007
96 low attach flat plate	AGC TECHNO GLASS Co.,Ltd.	Cat# EZ-BindShut®II 4860-800LP
Nunc™ Cell-Culture Treated Multidishes	Thermo Fisher Scientific	Cat# 176740
RNase A	QIAGEN	Cat# 19101
Hydrochloric acid	Sigma-Aldrich.	Cat# 13-1683-5
Polyvinyl-Alcohol	Sigma-Aldrich.	Cat# P8136
PARAFILM	Bemis Company， Inc.	Cat# 55183040
Penicillin-Streptomycin	Thermo Fisher Scientific	Cat# 15140122
Hygromycin B	Thermo Fisher Scientific	Cat# 10687010
Puromycin	Thermo Fisher Scientific	Cat# A1113803
STEMdiffTM Trilineage Differentiation Kit	StemCell Technologies, Inc.	Cat# 05230
Critical commercial assays
RNeasy plus micro kit	QIAGEN	Cat# 74034
iScript kit	Bio-Rad Laboratories, Inc.	Cat# 1708890
nick translation kit	Abbott	Cat# 32-801300
Invitrogen 10 mM dNTP Mix	Invitrogen™	Cat# 18427013
SuperScript IV Reverse Transcriptase	Invitrogen™	Cat# 18090050
Oligo(dT)12-18 Primer	Invitrogen™	Cat# 18418012
Deposited data
RNA-sequence data	This paper	GSE300484
Experimental models: cell lines
ADSC	National Center for Child Health and Development	N/A
BJhiPSC(WT:XACTWT/Y)	National Center for Child Health and Development	N/A
XACTΔ/Y-1, -11	This paper	N/A
XACTVPR-3,-6	This paper	N/A
Recombinant DNA
pSPgRNA	Perez-Pinera et al., 2013	Addgene, #47108
PB-TRE-dCas9-VPR	Chavez et al., 2015	Addgene, #63800
PB-U6insert-EF1puro	Kalhor et al., 2018	Addgene, #104537
pCMV-hyPBase	Yusa et al., 2011	N/A
pAAVS1-NDi-CRISPRi	Mandegar et al., 2016	Addgene: #73498
G1A, Plasmid for human XIST	Clemson et al., 1996	Addgene: #24690
BAC clone: human XACT	Thermo Fisher Scientific	CTD 3063K22
BAC clone: human HUWE1	Thermo Fisher Scientific	PR11-975N19
GDF3/ DPPA3/ NANOG cluster	Advanced Geno Techs Co.	BAC clone ID:RP11-103J24
Software and algorithms
R 4.4.2	R Development Core Team	https://cran.r-project.org
Imaris	OXFORD INSTRUMENTS	https://imaris.oxinst.com
biorender	N/A	https://www.biorender.com
LSM880	ZEISS	https://www.zeiss.com
IX83	OLYMPUS	https://www.olympus.co.jp
Western Blot
10x Tris/Glycine/SDS Buffer	Bio-Rad Laboratories, Inc.	Cat# 1610732
Trans-Blot Turbo 5x Transfer Buffer	Bio-Rad Laboratories, Inc.	Cat# 10026938
Mini-PROTEAN TGX Gels	Bio-Rad Laboratories, Inc.	Cat# 4561096
TransBlot® Turbo™ Mini-size PVDF Membrane	Bio-Rad Laboratories, Inc.	Cat# 12023954
Western Lightning® Ultra	revvity	Cat# NEL111001EA
